# Thermal adaptation in worldwide collections of a major fungal pathogen

**DOI:** 10.1101/2024.09.12.612681

**Authors:** Silvia Miñana-Posada, Cécile Lorrain, Bruce A. McDonald, Alice Feurtey

## Abstract

Adaptation to new climates poses a significant challenge for plant pathogens during range expansion, highlighting the importance of understanding their response to climate to accurately forecast future disease outbreaks. The wheat pathogen *Zymoseptoria tritici* is ubiquitous across most wheat production regions distributed across diverse climate zones. We explored the genetic architecture of thermal adaptation using a global collection of 411 *Z. tritici* strains that were phenotyped across a wide range of temperatures and then included in a genome-wide association study. Our analyses provided evidence for local thermal adaptation in *Z. tritici* populations worldwide, with a significant positive correlation between bioclimatic variables and optimal growth temperatures. We also found a high variability in thermal performance among *Z. tritici* strains coming from the same field populations, reflecting the high evolutionary potential of this pathogen at the field scale. We identified 69 genes putatively involved in thermal adaptation, including one high-confidence candidate potentially involved in cold adaptation. These results highlight the complex polygenic nature of thermal adaptation in *Z. tritici* and suggest that this pathogen is likely to adapt well when confronted with climate change.
