## Supplementary Table S5 for "Thermal adaptation in worldwide collections of a major fungal pathogen"

### Sheet: Supplementary_Table_S5
Supplementary Table S5. Summary statistics of the 12 growth variables for all the temperature conditions per climate class.
climate	Growth variable (and temperature condition)	Mean	Median	Standard Deviation	Variance	Per climate number of strains with growth variable estimate
Cfb	approx_area_15C	241.752	205.485	182.943	33468.2	115
Cfb	day2_18C	0.68051	0.565662	0.500054	0.250054	115
Cfb	day4_15C	1.8856	1.46749	1.41131	1.9918	115
Cfb	day2_15C	0.389302	0.341334	0.238226	0.0567514	114
Cfb	day2_22C	0.993019	0.780436	0.775457	0.601333	114
Cfb	day6_18C	6.44109	5.70107	3.99454	15.9563	114
Cfb	approx_area_18C	333.732	303.036	193.61	37484.7	113
Cfb	day2_25C	0.826197	0.662947	0.608984	0.370861	113
Cfb	day4_18C	3.14725	2.83967	1.95367	3.81681	113
Cfb	day4_25C	2.35883	2.21792	1.59127	2.53215	113
Cfb	day6_15C	4.61936	3.93294	3.01972	9.11873	113
Cfb	day6_25C	3.93726	3.13977	2.69123	7.24273	113
Cfb	q25total_22C	33.993	35.2238	7.34517	53.9516	113
Cfb	approx_area_22C	325.428	277.156	204.136	41671.7	112
Cfb	approx_area_25C	249.727	231.435	155.266	24107.4	112
Cfb	day4_22C	3.11751	2.67779	2.0331	4.13351	112
Cfb	day6_22C	5.29607	4.31267	3.42018	11.6976	112
Cfb	q25total_25C	33.8131	34.874	7.6584	58.651	112
Cfb	q75total_18C	107.517	107.661	4.24845	18.0493	112
Cfb	growth_rate_18C	0.0446476	0.0443077	0.00975751	9.5209e-05	111
Cfb	q25total_18C	33.4655	36.1105	9.39333	88.2347	111
Cfb	q50total_18C	67.8095	67.4081	3.87671	15.0289	111
Cfb	q75total_15C	107.187	107.333	4.019	16.1524	111
Cfb	asymptote_18C	7.80139	7.04769	4.39674	19.3313	110
Cfb	inflection_18C	102.427	103.747	17.569	308.671	110
Cfb	inflection_22C	94.6322	93.0606	30.9124	955.576	110
Cfb	growth_rate_22C	0.0421578	0.039913	0.0122155	0.000149218	109
Cfb	q50total_15C	67.9322	68.109	3.56027	12.6755	108
Cfb	q50total_22C	68.198	67.789	3.48432	12.1405	108
Cfb	q75total_22C	108.535	108.173	4.17276	17.4119	108
Cfb	q25total_15C	32.0276	35.9247	10.9065	118.952	107
Cfb	asymptote_22C	6.51971	5.30074	4.14865	17.2113	106
Cfb	q75total_25C	108.239	108.437	4.86396	23.6581	106
Cfb	inflection_25C	85.4303	87.871	26.1958	686.222	104
Cfb	asymptote_25C	4.90198	3.77404	3.2261	10.4077	103
Cfb	q50total_25C	68.6682	67.5391	4.46098	19.9004	103
Cfb	approx_area_12C	61.6952	30.4982	72.8819	5311.77	100
Cfb	day4_12C	0.227702	0.181763	0.187553	0.035176	100
Cfb	day6_12C	0.410962	0.321581	0.367215	0.134847	100
Cfb	growth_rate_25C	0.0416298	0.040265	0.01063	0.000112996	100
Cfb	q50total_12C	63.5372	69.0493	24.7573	612.922	100
Cfb	day2_12C	0.128249	0.103948	0.0871446	0.00759418	99
Cfb	q25total_12C	49.1978	42.0015	24.8732	618.677	98
Cfb	q75total_12C	98.1332	107.899	30.3399	920.509	97
Cfb	growth_rate_15C	0.0401891	0.0385003	0.0118904	0.000141381	96
Cfb	inflection_15C	122.349	116.628	31.0064	961.397	95
Cfb	asymptote_15C	7.1114	6.76328	3.99192	15.9354	92
Cfb	OptTemperature	20.4604	20.2	1.11832	1.25064	91
Cfb	Tempoptsens_15C	0.613126	0.601564	0.142837	0.0204025	90
Cfb	Tempoptsens_22C	0.918301	0.919353	0.127886	0.0163549	89
Csb	approx_area_15C	224.785	204.764	140.421	19718	89
Csb	approx_area_18C	310.256	278.275	158.307	25061.2	89
Csb	approx_area_22C	284.218	252.39	158.24	25039.8	89
Csb	day2_18C	0.653451	0.566032	0.459398	0.211047	89
Csb	day4_15C	1.93163	1.58398	1.27678	1.63016	89
Csb	day4_18C	2.94953	2.62565	1.61304	2.6019	89
Csb	day4_22C	2.67057	2.37244	1.56904	2.46189	89
Csb	day4_25C	1.81887	1.50788	1.3036	1.69936	89
Csb	day6_15C	4.55614	3.90932	2.70819	7.33429	89
Csb	day6_18C	5.74122	5.12236	3.11303	9.69097	89
Csb	day6_22C	4.5773	3.84213	2.75933	7.6139	89
Cfb	Tempoptsens_25C	0.719388	0.726251	0.154594	0.0238993	88
Csb	asymptote_18C	7.06799	6.25629	4.34944	18.9176	88
Csb	day2_15C	0.420706	0.347995	0.31846	0.101417	88
Csb	day2_22C	0.895282	0.662753	0.644002	0.414739	88
Csb	growth_rate_18C	0.0467797	0.0458384	0.011092	0.000123033	88
Csb	q25total_15C	32.0375	36.5399	10.8183	117.035	88
Csb	q50total_18C	68.0417	68.2654	3.53146	12.4712	88
Csb	q75total_18C	106.952	106.731	4.26886	18.2232	88
Cfa	approx_area_15C	228.172	191.719	147.042	21621.4	87
Cfa	approx_area_25C	276.038	226.763	181.154	32816.8	87
Cfa	day2_22C	1.10422	0.970065	0.74832	0.559983	87
Cfa	day2_25C	0.931299	0.741687	0.694351	0.482124	87
Cfa	day4_15C	1.90925	1.59305	1.29765	1.6839	87
Cfa	day4_18C	3.14572	3.03637	1.94081	3.76675	87
Cfa	day4_25C	2.60788	2.15673	1.7941	3.21879	87
Cfa	day6_15C	4.45518	3.76848	3.12791	9.78384	87
Csb	approx_area_25C	200.085	160.085	131.475	17285.7	87
Csb	day2_25C	0.782018	0.616908	0.623623	0.388905	87
Csb	day6_25C	2.89166	2.36459	2.02075	4.08342	87
Csb	q25total_18C	32.1456	34.782	10.0476	100.954	87
Csb	q25total_22C	33.9208	35.07	7.37737	54.4256	87
Csb	q75total_15C	106.791	107.286	4.22196	17.8249	87
Cfa	approx_area_18C	327.214	315.022	187.828	35279.3	86
Cfa	day2_15C	0.44184	0.347629	0.293273	0.086009	86
Cfa	day6_18C	5.90303	5.97384	3.52603	12.4329	86
Cfa	q25total_18C	32.2084	35.8745	9.66385	93.3899	86
Cfb	Tempoptsens_12C	0.146296	0.107653	0.124812	0.015578	86
Csb	inflection_18C	98.5843	100.03	18.0658	326.374	86
Csb	q25total_25C	34.7458	35.4104	7.9476	63.1643	86
Csb	q50total_15C	68.4597	68.9874	3.43972	11.8317	86
Csb	q75total_22C	107.389	108.345	4.80047	23.0445	86
Cfa	day2_18C	0.672179	0.519669	0.423797	0.179604	85
Cfa	q25total_15C	33.2417	35.8364	9.41223	88.5901	85
Cfa	q25total_22C	34.1231	35.1462	5.62259	31.6136	85
Cfa	q25total_25C	34.7733	35.5028	6.96369	48.493	85
Cfa	q50total_18C	67.5266	67.6537	4.20414	17.6748	85
Cfb	Tempoptsens_18C	0.961861	0.962282	0.0865457	0.00749017	85
Csb	asymptote_22C	5.31639	4.03083	3.33137	11.098	85
Csb	growth_rate_22C	0.0435525	0.0421897	0.0119759	0.000143422	85
Csb	q50total_22C	68.1703	68.2486	2.79428	7.80801	85
Cfa	approx_area_22C	327.908	315.928	185.237	34312.9	84
Cfa	day4_22C	3.18143	2.94524	1.9312	3.72952	84
Cfa	day6_22C	5.10504	5.12756	2.98799	8.92808	84
Cfa	q75total_18C	107.793	108.9	4.94761	24.4788	84
Csb	inflection_22C	89.0137	91.0314	24.7914	614.615	84
Cfa	day6_25C	3.77868	3.66888	2.1254	4.51731	83
Cfa	growth_rate_22C	0.0434945	0.0403827	0.0137698	0.000189608	83
Cfa	growth_rate_25C	0.0398968	0.0379033	0.0109607	0.000120136	83
Cfa	inflection_22C	93.6007	87.8291	36.6878	1345.99	83
Cfa	q75total_25C	107.751	108.466	5.15825	26.6075	83
Csb	approx_area_12C	51.9305	42.3639	39.3869	1551.33	83
Csb	day2_12C	0.129369	0.121813	0.0821184	0.00674343	83
Csb	day4_12C	0.243188	0.194943	0.163202	0.026635	83
Csb	day6_12C	0.434289	0.361657	0.300842	0.0905061	83
Csb	q50total_12C	64.3196	68.5242	24.5394	602.183	83
Cfa	q75total_15C	107.78	108.021	4.31684	18.6351	82
Csb	q25total_12C	40.1752	38.7836	23.3318	544.371	82
Cfa	asymptote_18C	7.69367	7.03433	4.21167	17.7382	81
Cfa	asymptote_22C	6.32473	5.98979	3.90658	15.2614	81
Cfa	q50total_15C	67.7566	67.8897	3.69024	13.6179	81
Cfa	q50total_22C	68.0724	68.2022	3.31564	10.9935	81
Cfa	q75total_22C	107.869	108.391	4.44344	19.7441	81
Cfa	asymptote_25C	4.75683	4.2697	3.15992	9.98511	80
Cfa	inflection_18C	97.4546	98.4828	21.9812	483.173	80
Cfa	inflection_25C	85.4407	83.422	27.477	754.987	80
Cfa	q50total_25C	68.32	68.0554	3.49601	12.2221	80
Csb	q75total_12C	98.846	106.212	28.4638	810.189	80
Cfa	day2_12C	0.148287	0.134295	0.0991291	0.00982658	78
Cfa	day4_12C	0.267871	0.195377	0.234721	0.0550938	78
Cfa	day6_12C	0.44871	0.30666	0.412417	0.170087	78
Cfa	growth_rate_18C	0.0447487	0.0448916	0.0101554	0.000103132	78
Csb	asymptote_15C	6.36436	5.74116	3.74931	14.0573	78
Csb	asymptote_25C	3.7727	2.87868	2.65071	7.02625	78
Csb	inflection_15C	111.656	112.862	21.2099	449.859	78
Csb	q75total_25C	107.702	107.616	5.14588	26.4801	78
Cfa	approx_area_12C	78.5073	41.5112	87.9908	7742.38	77
Cfa	asymptote_15C	6.67852	6.10609	4.26965	18.2299	77
Cfa	q50total_12C	60.8965	70.3445	29.9745	898.47	77
Csb	inflection_25C	81.1651	82.0333	30.8117	949.363	77
Cfa	growth_rate_15C	0.0403	0.0374869	0.0122867	0.000150964	76
Cfa	inflection_15C	115.556	110.627	30.6204	937.608	76
Cfa	q25total_12C	42.1578	38.1086	22.7517	517.641	76
Csb	growth_rate_25C	0.0407299	0.0394978	0.0133562	0.000178387	76
Csb	growth_rate_15C	0.0439841	0.0453725	0.00967056	9.35198e-05	75
Cfa	q75total_12C	96.7415	106.689	29.8221	889.357	74
Csb	q50total_25C	68.7154	68.0813	4.55825	20.7776	74
Csb	OptTemperature	19.9753	19.6	1.27593	1.62799	73
Csb	Tempoptsens_18C	0.973579	0.977155	0.103791	0.0107726	73
Csb	Tempoptsens_12C	0.160287	0.144307	0.113469	0.0128752	72
Csb	Tempoptsens_15C	0.681923	0.69382	0.161658	0.0261332	72
Csb	Tempoptsens_25C	0.621171	0.584011	0.175653	0.0308539	72
Csb	Tempoptsens_22C	0.852111	0.849288	0.119989	0.0143974	68
Cfa	OptTemperature	20.7281	20.5	1.40932	1.98618	64
Cfa	Tempoptsens_15C	0.633598	0.622764	0.161021	0.0259278	64
Cfa	Tempoptsens_18C	0.928449	0.9129	0.101506	0.0103035	64
Cfa	Tempoptsens_25C	0.743137	0.770697	0.157015	0.0246536	64
Cfa	Tempoptsens_22C	0.941484	0.952257	0.13227	0.0174953	63
Cfa	Tempoptsens_12C	0.162203	0.128989	0.139119	0.0193542	62
Csa	approx_area_15C	252.989	205.596	195.895	38375	52
Csa	day2_22C	1.28769	0.978751	0.986612	0.973403	52
Csa	day2_25C	1.04172	0.869418	0.76553	0.586037	52
Csa	day6_15C	4.52468	3.71439	3.18042	10.1151	52
Csa	q25total_15C	29.2855	35.6428	13.1586	173.148	52
BSh	approx_area_15C	193.826	153.832	166.253	27640.2	51
BSh	approx_area_18C	255.215	225.882	166.569	27745.1	51
BSh	approx_area_22C	264.255	249.658	167	27888.9	51
BSh	approx_area_25C	219.457	203.591	131.11	17189.8	51
BSh	day2_15C	0.39071	0.335806	0.286756	0.0822292	51
BSh	day2_18C	0.602855	0.515169	0.373014	0.13914	51
BSh	day2_22C	0.841105	0.763063	0.590992	0.349271	51
BSh	day2_25C	0.764631	0.606891	0.502227	0.252232	51
BSh	day4_15C	1.40674	1.11378	1.11176	1.23601	51
BSh	day4_18C	2.45468	2.20945	1.75131	3.06707	51
BSh	day4_22C	2.5805	2.38892	1.6886	2.85136	51
BSh	day4_25C	2.12751	1.85759	1.33477	1.78162	51
BSh	day6_18C	4.3731	3.47148	2.97362	8.84244	51
BSh	day6_22C	3.96337	3.31156	2.71966	7.39656	51
BSh	day6_25C	3.17303	2.63198	1.9975	3.98999	51
BSh	q25total_22C	33.7673	36.5208	8.26709	68.3448	51
BSh	q50total_18C	67.6829	68.2156	3.63597	13.2203	51
Csa	approx_area_25C	270.529	216.321	163.873	26854.5	51
Csa	day4_15C	1.89413	1.76705	1.26515	1.60061	51
Csa	day4_25C	2.5871	2.09724	1.58883	2.52438	51
Csa	day6_22C	5.12774	4.28919	3.36219	11.3043	51
Csa	growth_rate_25C	0.043912	0.0426605	0.0116449	0.000135603	51
Csa	inflection_25C	75.9344	73.9626	29.3512	861.493	51
Csa	q25total_25C	34.4062	35.7734	8.26235	68.2665	51
BSh	asymptote_25C	3.8661	3.51435	2.42988	5.90433	50
BSh	day6_15C	3.25146	2.64392	2.34699	5.50838	50
BSh	growth_rate_22C	0.0432318	0.0427448	0.012665	0.000160403	50
BSh	growth_rate_25C	0.0399576	0.0383361	0.0126363	0.000159675	50
BSh	q25total_25C	36.1266	36.8011	7.27564	52.9349	50
BSh	q75total_15C	107.383	108.283	4.406	19.4128	50
BSh	q75total_25C	108.301	107.924	4.66031	21.7185	50
Csa	approx_area_22C	334.143	282.518	196.11	38459.3	50
Csa	day2_15C	0.490714	0.39045	0.344386	0.118602	50
Csa	day2_18C	0.858766	0.695838	0.653882	0.427562	50
Csa	day4_18C	3.10164	2.40965	2.29509	5.26745	50
Csa	day4_22C	3.18175	2.78906	1.94037	3.76504	50
Csa	day6_18C	5.72192	4.80284	3.93628	15.4943	50
Csa	day6_25C	3.70826	3.05822	2.68927	7.23215	50
Csa	q25total_18C	34.0764	37.4043	8.1726	66.7914	50
Csa	q25total_22C	32.9649	35.4911	7.14049	50.9866	50
Csa	q75total_18C	107.876	107.62	5.18134	26.8463	50
BSh	asymptote_22C	4.68855	3.81544	3.23492	10.4647	49
BSh	inflection_22C	84.3176	81.4808	27.2599	743.101	49
BSh	q25total_15C	29.0649	33.9054	12.6369	159.69	49
BSh	q50total_22C	68.6521	68.8446	3.18989	10.1754	49
BSh	q50total_25C	68.5273	68.4803	3.48142	12.1203	49
BSh	q75total_18C	108.179	108.572	4.6382	21.5129	49
BSh	q75total_22C	108.388	109.078	4.47564	20.0313	49
Csa	approx_area_18C	319.101	242.975	205.749	42332.6	49
Csa	asymptote_18C	8.31398	6.60302	5.90217	34.8357	49
Csa	asymptote_22C	6.06996	5.01342	4.18564	17.5196	49
Csa	growth_rate_22C	0.0484647	0.0444403	0.0121118	0.000146695	49
Csa	inflection_22C	76.8364	73.0821	28.2252	796.66	49
Csa	q50total_15C	68.0785	68.298	3.67475	13.5038	49
Csa	q50total_18C	67.56	67.1507	3.95231	15.6208	49
Csa	q50total_25C	68.1903	68.5112	4.18062	17.4776	49
Csa	q75total_25C	108.591	108.925	4.6582	21.6988	49
Csa	asymptote_25C	3.8782	3.23755	2.49622	6.2311	48
Csa	q75total_15C	108.464	108.603	4.23081	17.8997	48
Csa	q75total_22C	107.984	107.699	3.84643	14.795	48
BSh	asymptote_18C	5.79766	4.4732	3.7102	13.7656	47
BSh	inflection_25C	81.197	79.5952	21.9475	481.691	47
BSh	q25total_18C	30.0685	35.6915	12.0052	144.124	47
Csa	inflection_18C	97.2024	96.5271	28.2164	796.164	47
Csa	q50total_22C	67.8266	68.0068	4.28814	18.3881	47
BSh	q50total_15C	68.4741	68.78	3.05799	9.35128	46
Csa	growth_rate_18C	0.0455102	0.0442795	0.014173	0.000200875	46
BSh	asymptote_15C	5.60644	4.58002	3.73956	13.9843	45
BSh	growth_rate_18C	0.0436172	0.0423326	0.0114062	0.000130102	45
BSh	inflection_18C	94.6407	97.2719	18.675	348.757	45
Csa	asymptote_15C	6.7218	5.74894	4.1604	17.3089	45
Csa	day4_12C	0.316981	0.195794	0.326312	0.106479	45
Csa	growth_rate_15C	0.0396048	0.0386419	0.00985298	9.70811e-05	45
Csa	inflection_15C	114.243	117.624	29.6811	880.97	45
Csa	q25total_12C	48.3559	40.5101	24.0866	580.166	45
Csa	q50total_12C	64.5357	67.453	26.0884	680.607	45
BSh	growth_rate_15C	0.0341988	0.0333069	0.0107082	0.000114665	44
Csa	approx_area_12C	74.257	37.6507	89.9035	8082.64	44
Csa	q75total_12C	98.7541	108.8	28.9533	838.295	44
BSh	inflection_15C	121.479	119.395	25.7817	664.696	43
Csa	day6_12C	0.464079	0.30751	0.466828	0.217929	42
BSh	approx_area_12C	80.8732	42.6163	81.3569	6618.94	41
BSh	day2_12C	0.164695	0.144485	0.0904224	0.00817621	41
BSh	day4_12C	0.23084	0.180508	0.161429	0.0260592	41
BSh	day6_12C	0.331298	0.274435	0.280033	0.0784184	41
Csa	day2_12C	0.156306	0.119684	0.102792	0.0105661	41
BSh	q50total_12C	61.595	63.1139	32.6246	1064.37	40
BSh	q75total_12C	75.0687	100.15	42.8959	1840.06	40
BSh	q25total_12C	55.6319	47.8267	30.4852	929.348	39
Csa	OptTemperature	20.5538	20.4	1.31766	1.73623	39
Csa	Tempoptsens_15C	0.64304	0.649878	0.157769	0.0248911	39
Csa	Tempoptsens_25C	0.732301	0.74446	0.14809	0.0219307	39
Csa	Tempoptsens_12C	0.181062	0.151199	0.144066	0.0207549	37
Csa	Tempoptsens_18C	0.945303	0.960693	0.0986109	0.00972411	37
Csa	Tempoptsens_22C	0.92888	0.912898	0.097977	0.00959949	37
BSh	OptTemperature	20.7774	20.7	1.24223	1.54314	31
BSh	Tempoptsens_15C	0.622603	0.647222	0.162252	0.0263256	31
BSh	Tempoptsens_18C	0.953758	0.950759	0.0825086	0.00680767	31
BSh	Tempoptsens_22C	0.947511	0.960448	0.118436	0.0140271	31
BSh	Tempoptsens_12C	0.200028	0.146879	0.155906	0.0243068	30
BSh	Tempoptsens_25C	0.778956	0.810101	0.135173	0.0182717	30
Cfa	asymptote_12C	1.20757	0.845227	1.06363	1.13131	25
Csb	asymptote_12C	1.31455	0.768168	1.3581	1.84443	24
Cfa	growth_rate_12C	0.0277294	0.0273794	0.0133035	0.000176983	23
Cfa	inflection_12C	123.768	116.336	55.76	3109.17	23
Csb	growth_rate_12C	0.0220437	0.0203907	0.0109514	0.000119934	23
Csb	inflection_12C	130.877	124.24	57.2204	3274.18	23
Cfb	asymptote_12C	1.59054	1.01242	1.38895	1.92918	21
Cfb	inflection_12C	144.623	138.731	49.0269	2403.63	21
Cfb	growth_rate_12C	0.023204	0.0211172	0.00816896	6.67318e-05	19
Dfb	approx_area_15C	274.91	192.565	232.85	54219.2	14
Dfb	approx_area_25C	314.633	249.364	179.682	32285.7	14
Dfb	asymptote_18C	7.12235	6.91062	4.64809	21.6047	14
Dfb	asymptote_22C	6.38073	5.35031	3.76544	14.1785	14
Dfb	day2_25C	1.30296	1.2442	0.761214	0.579447	14
Dfb	day4_25C	2.98493	2.44497	1.76292	3.1079	14
Dfb	day6_15C	4.67549	3.37045	3.33108	11.0961	14
Dfb	day6_18C	6.08369	5.23877	4.50308	20.2777	14
Dfb	day6_22C	5.43587	4.31888	3.36584	11.3289	14
Dfb	day6_25C	4.38192	3.47324	2.72088	7.40321	14
Dfb	growth_rate_18C	0.046731	0.0442954	0.0129136	0.000166762	14
Dfb	growth_rate_22C	0.0465277	0.0431488	0.0143394	0.000205618	14
Dfb	inflection_18C	93.6501	99.2327	25.7001	660.493	14
Dfb	inflection_22C	78.4623	68.1486	36.1195	1304.62	14
Dfb	q25total_15C	34.9055	36.3485	4.43379	19.6585	14
Dfb	q25total_18C	32.5896	35.8618	9.0839	82.5172	14
Dfb	q25total_22C	35.411	35.1996	2.52941	6.39794	14
Dfb	q25total_25C	36.5925	36.4028	2.77384	7.69419	14
Dfb	q50total_25C	66.8028	67.092	3.2099	10.3034	14
Dfb	q75total_15C	109.803	110.619	4.41232	19.4686	14
Dfb	q75total_18C	107.454	107.364	5.48217	30.0541	14
Dfb	approx_area_12C	87.7137	44.1052	103.356	10682.4	13
Dfb	approx_area_18C	284.33	245.73	109.249	11935.4	13
Dfb	approx_area_22C	351.261	301.223	193.195	37324.1	13
Dfb	asymptote_25C	4.90542	3.62605	3.0545	9.32995	13
Dfb	day2_12C	0.16592	0.104301	0.118544	0.0140526	13
Dfb	day2_15C	0.505324	0.399139	0.339117	0.115	13
Dfb	day2_18C	0.741201	0.755795	0.346406	0.119997	13
Dfb	day2_22C	1.39324	1.40621	0.931704	0.868073	13
Dfb	day4_15C	1.77494	1.51171	0.952493	0.907243	13
Dfb	day4_18C	2.66176	2.63972	1.08328	1.1735	13
Dfb	day4_22C	3.39916	3.05255	1.9363	3.74926	13
Dfb	growth_rate_25C	0.0482326	0.0409531	0.0138728	0.000192455	13
Dfb	inflection_25C	70.1583	64.2138	26.6104	708.113	13
Dfb	q25total_12C	45.5266	45.863	24.7353	611.833	13
Dfb	q50total_12C	68.6068	67.6835	8.29106	68.7416	13
Dfb	q50total_18C	66.3928	65.1762	3.92417	15.3991	13
Dfb	q50total_22C	67.5148	67.0208	3.29894	10.883	13
Dfb	q75total_12C	110.586	108.604	6.56777	43.1356	13
Dfb	q75total_22C	108.194	107.475	4.54998	20.7023	13
Csa	inflection_12C	124.95	119.241	55.4798	3078.01	12
Dfb	day4_12C	0.257064	0.167674	0.193075	0.037278	12
Dfb	day6_12C	0.39033	0.332617	0.297426	0.088462	12
Dfb	growth_rate_15C	0.0393986	0.0415269	0.00948178	8.99041e-05	12
Dfb	inflection_15C	114.088	103.925	36.9583	1365.91	12
Dfb	q50total_15C	66.6577	67.0241	2.55568	6.53149	12
Dfb	q75total_25C	107.358	108.013	4.5175	20.4078	12
Csa	growth_rate_12C	0.0195814	0.0226023	0.00645136	4.162e-05	11
Dfb	asymptote_15C	6.02167	5.31712	3.83565	14.7122	11
Csa	asymptote_12C	1.03363	0.81374	0.878921	0.772503	10
Dfb	OptTemperature	20.64	20.35	1.04902	1.10044	10
Dfb	Tempoptsens_12C	0.200978	0.149199	0.223423	0.0499179	10
Dfb	Tempoptsens_15C	0.652094	0.647333	0.210343	0.0442442	10
Dfb	Tempoptsens_18C	0.918619	0.943471	0.122181	0.0149281	10
Dfb	Tempoptsens_22C	0.978096	1.03399	0.109448	0.0119788	10
Dfb	Tempoptsens_25C	0.763607	0.721648	0.131532	0.0173007	10
BSh	asymptote_12C	1.79446	0.79724	2.04775	4.19326	7
BSh	growth_rate_12C	0.0219015	0.0225304	0.00869563	7.56139e-05	6
BSh	inflection_12C	183.767	181.378	92.2216	8504.83	6
Dfb	growth_rate_12C	0.0167419	0.0127051	0.0104102	0.000108372	6
Dfb	asymptote_12C	2.16823	1.42014	1.3012	1.69312	5
Dfb	inflection_12C	176.467	176.366	77.0483	5936.44	5
BWk	OptTemperature	21.9	21.9	3.53553	12.5	2
BWk	Tempoptsens_12C	0.359297	0.359297	0.347087	0.120469	2
BWk	Tempoptsens_15C	0.706488	0.706488	0.0540596	0.00292244	2
BWk	Tempoptsens_18C	0.933745	0.933745	0.122709	0.0150574	2
BWk	Tempoptsens_22C	0.949617	0.949617	0.159441	0.0254214	2
BWk	Tempoptsens_25C	0.742264	0.742264	0.312287	0.0975232	2
BWk	approx_area_12C	166.192	166.192	177.646	31558.2	2
BWk	approx_area_15C	298.744	298.744	85.7205	7348.01	2
BWk	approx_area_18C	386.178	386.178	31.8562	1014.82	2
BWk	approx_area_22C	405.425	405.425	151.618	22988.1	2
BWk	approx_area_25C	325.272	325.272	197.225	38897.7	2
BWk	asymptote_15C	7.86162	7.86162	2.79717	7.82418	2
BWk	asymptote_18C	7.38032	7.38032	0.621465	0.386219	2
BWk	asymptote_22C	5.47557	5.47557	0.0566234	0.00320621	2
BWk	asymptote_25C	4.54542	4.54542	1.932	3.73263	2
BWk	day2_15C	0.83174	0.83174	0.324274	0.105153	2
BWk	day2_18C	1.29933	1.29933	0.292617	0.0856246	2
BWk	day2_22C	2.0333	2.0333	1.10231	1.21508	2
BWk	day2_25C	1.63786	1.63786	1.22033	1.4892	2
BWk	day4_12C	0.726224	0.726224	0.600702	0.360843	2
BWk	day4_15C	2.62201	2.62201	0.674245	0.454607	2
BWk	day4_18C	3.51821	3.51821	0.0994376	0.00988784	2
BWk	day4_22C	3.78224	3.78224	1.51457	2.29393	2
BWk	day4_25C	2.92672	2.92672	1.69226	2.86373	2
BWk	day6_12C	1.48065	1.48065	1.43237	2.05168	2
BWk	day6_15C	5.37646	5.37646	1.48654	2.20982	2
BWk	day6_18C	6.11045	6.11045	0.370479	0.137255	2
BWk	day6_22C	5.02035	5.02035	0.690393	0.476643	2
BWk	day6_25C	4.24771	4.24771	2.1009	4.41379	2
BWk	growth_rate_15C	0.0307701	0.0307701	0.00286824	8.22679e-06	2
BWk	growth_rate_18C	0.0320712	0.0320712	0.00216171	4.67298e-06	2
BWk	growth_rate_22C	0.0381054	0.0381054	0.0145953	0.000213023	2
BWk	growth_rate_25C	0.0329086	0.0329086	0.00302291	9.13801e-06	2
BWk	inflection_15C	117.484	117.484	6.40969	41.0841	2
BWk	inflection_18C	96.964	96.964	1.13699	1.29274	2
BWk	inflection_22C	71.8449	71.8449	33.4395	1118.2	2
BWk	inflection_25C	76.6268	76.6268	17.0431	290.467	2
BWk	q25total_12C	43.7552	43.7552	9.58555	91.8827	2
BWk	q25total_15C	33.4415	33.4415	5.114	26.153	2
BWk	q25total_18C	34.1119	34.1119	4.79073	22.9511	2
BWk	q25total_22C	37.342	37.342	3.40768	11.6123	2
BWk	q25total_25C	38.7199	38.7199	4.09381	16.7592	2
BWk	q50total_12C	64.6144	64.6144	6.81489	46.4427	2
BWk	q50total_15C	67.0692	67.0692	3.66964	13.4662	2
BWk	q50total_18C	68.1226	68.1226	1.30976	1.71547	2
BWk	q50total_22C	69.4311	69.4311	1.59669	2.54941	2
BWk	q50total_25C	70.4965	70.4965	4.79663	23.0076	2
BWk	q75total_12C	102.104	102.104	0.420222	0.176586	2
BWk	q75total_15C	106.172	106.172	5.98333	35.8003	2
BWk	q75total_18C	101.869	101.869	9.70291	94.1465	2
BWk	q75total_22C	111.623	111.623	5.72529	32.779	2
BWk	q75total_25C	108.874	108.874	8.65453	74.9008	2
BWk	day2_12C	0.21021	0.21021	NA	NA	1
Cwb	approx_area_15C	135.133	135.133	NA	NA	1
Cwb	approx_area_18C	228.825	228.825	NA	NA	1
Cwb	approx_area_22C	141.377	141.377	NA	NA	1
Cwb	approx_area_25C	118.815	118.815	NA	NA	1
Cwb	asymptote_15C	2.04814	2.04814	NA	NA	1
Cwb	asymptote_18C	6.58655	6.58655	NA	NA	1
Cwb	asymptote_25C	2.36609	2.36609	NA	NA	1
Cwb	day2_15C	0.353404	0.353404	NA	NA	1
Cwb	day2_18C	0.410905	0.410905	NA	NA	1
Cwb	day2_22C	0.491707	0.491707	NA	NA	1
Cwb	day2_25C	0.310036	0.310036	NA	NA	1
Cwb	day4_15C	1.44129	1.44129	NA	NA	1
Cwb	day4_18C	1.99226	1.99226	NA	NA	1
Cwb	day4_22C	1.25462	1.25462	NA	NA	1
Cwb	day4_25C	1.11221	1.11221	NA	NA	1
Cwb	day6_15C	1.91719	1.91719	NA	NA	1
Cwb	day6_18C	4.82564	4.82564	NA	NA	1
Cwb	day6_22C	2.53248	2.53248	NA	NA	1
Cwb	day6_25C	1.91275	1.91275	NA	NA	1
Cwb	growth_rate_15C	0.0403907	0.0403907	NA	NA	1
Cwb	growth_rate_18C	0.038157	0.038157	NA	NA	1
Cwb	growth_rate_25C	0.0338625	0.0338625	NA	NA	1
Cwb	inflection_15C	79.8984	79.8984	NA	NA	1
Cwb	inflection_18C	118.168	118.168	NA	NA	1
Cwb	inflection_25C	100.164	100.164	NA	NA	1
Cwb	q25total_15C	37.436	37.436	NA	NA	1
Cwb	q25total_18C	40.5582	40.5582	NA	NA	1
Cwb	q25total_22C	38.3713	38.3713	NA	NA	1
Cwb	q25total_25C	41.6948	41.6948	NA	NA	1
Cwb	q50total_15C	71.2799	71.2799	NA	NA	1
Cwb	q50total_18C	73.2322	73.2322	NA	NA	1
Cwb	q50total_22C	71.4263	71.4263	NA	NA	1
Cwb	q50total_25C	73.903	73.903	NA	NA	1
Cwb	q75total_15C	112.932	112.932	NA	NA	1
Cwb	q75total_18C	111.562	111.562	NA	NA	1
Cwb	q75total_22C	114.08	114.08	NA	NA	1
Cwb	q75total_25C	109.994	109.994	NA	NA	1
