## Supplementary Table S6 for "Thermal adaptation in worldwide collections of a major fungal pathogen"

### Sheet: Supplementary_Table_S6
Supplementary Table S6. The 11 bioclimatic variables estimated from the approximate coordinates per sampling location.
New_Location_year	climate	Mean_Diurnal_Range	Mean_Temperature_of_the_Wettest_Quarter	Mean_Temperature_of_Driest_Quarter	Mean_Temperature_of_Warmest_Quarter	Mean_Temperature_of_Coldest_Quarter	Temperature_Annual_Range	Annual_Mean_Temperature	Seasonality	Isothermality	Min_Temperature_of_the_Coldest_Month	Max_Temperature_of_Warmest_Month
Algeria_Annaba	Csa	9.34318	11.1681	23.4761	24.005	11.1681	23.7177	17.0555	531.558	39.3933	6.76986	30.4876
Algeria_Guelma	Csa	11.081	8.53	23.7769	24.0858	8.53	28.551	15.8124	639.668	38.8111	3.6185	32.1695
Argentina_Barrow	Cfb	12.2562	17.4805	7.901	20.438	7.901	26.3743	14.0036	510.293	46.4703	2.306	28.6803
Australia_Badgingarra	Csa	13.916	12.8896	24.797	25.0343	12.8896	27.1435	18.6685	505.174	51.2683	7.137	34.2805
Australia_Chapman	BSh	13.8269	14.0764	24.2193	26.3708	14.0764	27.03	20.1358	504.745	51.154	8.0605	35.0905
Australia_Narrogin	Csa	12.987	10.3959	22.1922	22.1922	10.3959	25.8635	16.103	491.561	50.2136	5.24325	31.1068
Australia_Wagga_Wagga	Cfa	12.9145	11.8142	22.8033	23.159	8.50971	28.6442	15.7169	594.719	45.086	2.6935	31.3377
Canada_Rosthern	Dfb	11.9375	16.8838	-12.6699	16.8838	-15.1007	46.9362	1.8245	1306.98	25.4334	-22.4645	24.4718
Chile_Temuco	Csb	11.8905	8.13775	15.8347	16.1562	7.58046	21.2008	11.6892	346.916	56.0851	3.23	24.4307
Czech_Republic_Prague	Cfb	8.13131	16.6757	0.633917	18.1966	0.633917	26.9072	9.34522	716.187	30.2198	-2.79175	24.1155
Denmark_Sollested	Cfb	5.17678	16.2195	3.74764	16.5327	1.54251	21.017	8.69269	622.622	24.6314	-0.300314	20.7167
Ethiopia	Cwb	14.5592	17.1775	16.574	19.1227	16.574	18.9627	17.6999	107.038	76.7778	8.07975	27.0425
Germany_Giessen	Cfb	8.08865	15.7439	4.89758	17.2518	1.24458	25.0998	9.09528	650.422	32.226	-1.83525	23.2645
Iran_Dezful	BSh	14.958	12.2988	35.4184	35.4184	12.2988	39.8193	23.9639	943.772	37.5646	5.6185	45.4378
Iran_Mehran	BSh	14.6905	11.5689	34.3782	34.3782	11.5689	39.117	23.1213	934.451	37.5553	4.575	43.692
Israel_Nahal_Oz_April	BSh	10.9239	15.198	25.8612	26.2001	13.5009	24.1651	20.083	521.542	45.2053	7.97662	32.1417
Israel_Nahal_Oz_March	BSh	10.9239	15.198	25.8612	26.2001	13.5009	24.1651	20.083	521.542	45.2053	7.97662	32.1417
Israel_Saad	BSh	11.4891	14.8394	25.7265	26.0265	13.1024	24.9528	19.8356	531.901	46.0434	7.54725	32.5
Switzerland_Berg_am_Irchel	Cfb	8.56948	17.5099	2.12246	17.5099	0.785958	26.4645	9.10468	680.823	32.381	-2.63975	23.8247
Switzerland_Eschikon_1999	Cfb	8.16673	17.0327	1.88129	17.0327	0.571875	25.7873	8.78401	670.036	31.6696	-2.83325	22.954
Switzerland_Eschikon_July_2016	Cfb	8.16673	17.0327	1.88129	17.0327	0.571875	25.7873	8.78401	670.036	31.6696	-2.83325	22.954
Switzerland_Eschikon_May_2016	Cfb	8.16673	17.0327	1.88129	17.0327	0.571875	25.7873	8.78401	670.036	31.6696	-2.83325	22.954
Syria	Csa	12.1328	7.86342	28.0935	28.1237	7.86342	33.3732	18.3479	837.551	36.3548	2.5205	35.8937
Tunisia_Beja	Csa	11.8572	9.92188	25.4342	25.4342	9.92188	29.159	17.2994	647.768	40.6638	4.59975	33.7588
Turkey	Csa	11.057	12.0977	26.9092	26.9092	10.4549	28.043	18.8076	673.556	39.4288	4.613	32.656
Turkey_Adana	Csa	11.057	12.0977	26.9092	26.9092	10.4549	28.043	18.8076	673.556	39.4288	4.613	32.656
UK_Jealotts_Hill	Cfb	7.88904	7.62508	14.6116	16.2638	4.71046	20.7698	10.0935	475.626	37.9833	1.37975	22.1495
UK_Sonning	Cfb	7.91604	7.74588	14.7259	16.3794	4.85463	20.8052	10.2064	474.68	38.0483	1.47775	22.283
USA_Columbia_MO	Cfa	11.9114	17.887	-0.30275	24.3744	-0.30275	39.2598	12.5259	990.519	30.34	-7.497	31.7628
USA_Corvallis_OR_1990	Csb	11.7093	5.48958	17.8975	18.1985	5.14621	26.3818	11.3313	533.653	44.3841	1.1265	27.5082
USA_Corvallis_OR_2015	Csb	11.7093	5.48958	17.8975	18.1985	5.14621	26.3818	11.3313	533.653	44.3841	1.1265	27.5082
USA_Daviess_County_IN	Cfa	11.8455	21.7092	0.0219166	23.6967	0.0219166	37.4277	12.3531	955.332	31.6491	-6.625	30.8027
USA_Davis_CA	Csa	14.8016	10.2165	23.1856	23.1856	8.50833	31.1622	16.1018	609.54	47.4985	2.6635	33.8257
USA_Prosper_TX	Cfa	12.5211	21.9246	7.37142	27.8917	7.37142	35.0385	17.8522	831.116	35.7352	-0.0355	35.003
Ukraine_Odessa	Cfa	7.18529	18.9262	0.340051	20.9701	-0.384949	30.4434	10.1724	871.257	23.6021	-4.09745	26.3459
Uruguay_Colonia	Cfa	10.9333	22.4457	11.1569	22.8419	11.1569	24.1992	16.9538	475.209	45.1802	5.91525	30.1145
Yemen	BWk	14.0512	20.1642	16.1506	23.0843	15.2813	23.8008	19.4036	321.316	59.0369	6.3865	30.1873
