## Supplementary Table S9 for "Thermal adaptation in worldwide collections of a major fungal pathogen"

### Sheet: Supplementary_Table_S9
Supplementary Table S9. Estimates of the comparative temperature performance derived from the temperature sensitivities at 15ºC and 25ºC per strain with population and climate information.
ID_genome_file	Tempsens15C	Tempsens25C	class_15C	class_25C	Location	Country	Adm_Cluster	Geographic_region	New_Location_year	climate	class_diff	numberperdiff	num_isolates
Argentina_2000_BOO54_F8b1	0.840734	0.548739	3	0	Argentina	Argentina	Argentina_Uruguay	South_America	Argentina_Barrow	Cfb	-3	2	11
ST00ARG_BD1D1a	0.781894	0.557861	3	0	Argentina	Argentina	Argentina_Uruguay	South_America	Argentina_Barrow	Cfb	-3	2	11
Argentina_2000_BOO10_F9a2	0.659092	0.579888	2	0	Argentina	Argentina	Argentina_Uruguay	South_America	Argentina_Barrow	Cfb	-2	1	11
Argentina_2000_BOO40_A1a1	0.553962	0.597041	1	1	Argentina	Argentina	Argentina_Uruguay	South_America	Argentina_Barrow	Cfb	0	4	11
Argentina_2000_BOO36_B4a1	0.672311	0.807553	2	2	Argentina	Argentina	Argentina_Uruguay	South_America	Argentina_Barrow	Cfb	0	4	11
Argentina_2000_BOO28_F15b2	0.843703	0.880564	3	3	Argentina	Argentina	Argentina_Uruguay	South_America	Argentina_Barrow	Cfb	0	4	11
Argentina_2000_BOO71_EI1a2p	0.665474	0.828907	2	2	Argentina	Argentina	Argentina_Uruguay	South_America	Argentina_Barrow	Cfb	0	4	11
Argentina_2000_BOO61_FI5b2p	0.584559	0.826672	1	2	Argentina	Argentina	Argentina_Uruguay	South_America	Argentina_Barrow	Cfb	1	3	11
Argentina_2000_BOO29_E12a1	0.544186	0.744968	1	2	Argentina	Argentina	Argentina_Uruguay	South_America	Argentina_Barrow	Cfb	1	3	11
Argentina_2000_BOO14_F15a3	0.666209	1.00942	2	3	Argentina	Argentina	Argentina_Uruguay	South_America	Argentina_Barrow	Cfb	1	3	11
Argentina_2000_BOO59_C4a2	0.609298	0.849817	1	3	Argentina	Argentina	Argentina_Uruguay	South_America	Argentina_Barrow	Cfb	2	1	11
Australia_1979to1991_WAC8435_48t	0.973064	0.642976	3	1	Badgingarra	Australia	Australia	Oceania	Australia_Badgingarra	Csa	-2	1	8
Australia_1979to1991_WAC8448_61t	0.737333	0.784189	2	2	Badgingarra	Australia	Australia	Oceania	Australia_Badgingarra	Csa	0	1	8
Australia_1979to1991_WAC8428_41t	0.708048	0.871211	2	3	Badgingarra	Australia	Australia	Oceania	Australia_Badgingarra	Csa	1	4	8
Australia_1979to1991_WAC8442_55t	0.628333	0.740541	1	2	Badgingarra	Australia	Australia	Oceania	Australia_Badgingarra	Csa	1	4	8
Australia_1979to1991_WAC8444_57t	0.530054	0.759536	1	2	Badgingarra	Australia	Australia	Oceania	Australia_Badgingarra	Csa	1	4	8
Australia_1979to1991_WAC8432_45t	0.414025	0.631841	0	1	Badgingarra	Australia	Australia	Oceania	Australia_Badgingarra	Csa	1	4	8
Australia_1979to1991_WAC8449_62t	0.584601	0.852666	1	3	Badgingarra	Australia	Australia	Oceania	Australia_Badgingarra	Csa	2	1	8
Australia_1979to1991_WAC8439_52t	0.355342	0.889038	0	3	Badgingarra	Australia	Australia	Oceania	Australia_Badgingarra	Csa	3	1	8
ST01AUS_1A4	0.828604	0.722711	3	1	Australia	Australia	Australia	Oceania	Australia_Wagga_Wagga	Cfa	-2	1	19
ST01AUS_1B1	0.519061	0.503175	0	0	Australia	Australia	Australia	Oceania	Australia_Wagga_Wagga	Cfa	0	2	19
ST01AUS_1E1	0.714637	0.805846	2	2	Australia	Australia	Australia	Oceania	Australia_Wagga_Wagga	Cfa	0	2	19
ST01AUS_1A5	0.667212	0.872044	2	3	Australia	Australia	Australia	Oceania	Australia_Wagga_Wagga	Cfa	1	5	19
ST01AUS_1H2	0.609287	0.789664	1	2	Australia	Australia	Australia	Oceania	Australia_Wagga_Wagga	Cfa	1	5	19
ST01AUS_1C6	0.634913	0.827996	1	2	Australia	Australia	Australia	Oceania	Australia_Wagga_Wagga	Cfa	1	5	19
ST01AUS_1E4	0.568956	0.831997	1	2	Australia	Australia	Australia	Oceania	Australia_Wagga_Wagga	Cfa	1	5	19
ST01AUS_1C2	0.576307	0.745868	1	2	Australia	Australia	Australia	Oceania	Australia_Wagga_Wagga	Cfa	1	5	19
ST01AUS_1C3	0.4679	0.840349	0	2	Australia	Australia	Australia	Oceania	Australia_Wagga_Wagga	Cfa	2	3	19
ST01AUS_1D4	0.605379	0.847577	1	3	Australia	Australia	Australia	Oceania	Australia_Wagga_Wagga	Cfa	2	3	19
ST01AUS_1B7	0.288991	0.834929	0	2	Australia	Australia	Australia	Oceania	Australia_Wagga_Wagga	Cfa	2	3	19
ST01AUS_1B8	0.510135	0.91075	0	3	Australia	Australia	Australia	Oceania	Australia_Wagga_Wagga	Cfa	3	8	19
ST01AUS_1E5	0.487304	0.903994	0	3	Australia	Australia	Australia	Oceania	Australia_Wagga_Wagga	Cfa	3	8	19
ST01AUS_1D8	0.49716	0.87722	0	3	Australia	Australia	Australia	Oceania	Australia_Wagga_Wagga	Cfa	3	8	19
ST01AUS_1G2	0.457859	0.995198	0	3	Australia	Australia	Australia	Oceania	Australia_Wagga_Wagga	Cfa	3	8	19
ST01AUS_1F3	0.258514	0.862542	0	3	Australia	Australia	Australia	Oceania	Australia_Wagga_Wagga	Cfa	3	8	19
ST01AUS_1F2	0.511199	0.876011	0	3	Australia	Australia	Australia	Oceania	Australia_Wagga_Wagga	Cfa	3	8	19
ST01AUS_1G5	0.463457	0.852074	0	3	Australia	Australia	Australia	Oceania	Australia_Wagga_Wagga	Cfa	3	8	19
ST01AUS_1D5	0.476877	0.969571	0	3	Australia	Australia	Australia	Oceania	Australia_Wagga_Wagga	Cfa	3	8	19
Canada_1992_CNRG3a_1	0.771727	0.696169	3	1	Canada	Canada	Canada	North_America	Canada_Rosthern	Dfb	-2	1	10
Canada_1992_CNRA1a_1	1.01545	0.731242	3	2	Canada	Canada	Canada	North_America	Canada_Rosthern	Dfb	-1	2	10
Canada_1992_CNRE_1a_1	0.633542	0.580761	1	0	Canada	Canada	Canada	North_America	Canada_Rosthern	Dfb	-1	2	10
Canada_1992_CNRA4b_1	0.537783	0.679167	1	1	Canada	Canada	Canada	North_America	Canada_Rosthern	Dfb	0	4	10
Canada_1992_CNRD4a_2	0.818822	0.882766	3	3	Canada	Canada	Canada	North_America	Canada_Rosthern	Dfb	0	4	10
Canada_1992_CNRE4b_1	0.601337	0.674934	1	1	Canada	Canada	Canada	North_America	Canada_Rosthern	Dfb	0	4	10
Canada_1992_CNRD_4a_1	0.791177	0.885991	3	3	Canada	Canada	Canada	North_America	Canada_Rosthern	Dfb	0	4	10
Canada_1992_CNRD_3a_1	0.661123	1.0279	2	3	Canada	Canada	Canada	North_America	Canada_Rosthern	Dfb	1	2	10
Canada_1992_CNRB_3a_2	0.348113	0.712054	0	1	Canada	Canada	Canada	North_America	Canada_Rosthern	Dfb	1	2	10
Canada_1992_CNRE2a_2	0.341865	0.765088	0	2	Canada	Canada	Canada	North_America	Canada_Rosthern	Dfb	2	1	10
Chile_1995_STCH95_1B2a	0.874046	0.546258	3	0	Chile	Chile	Chile	South_America	Chile_Temuco	Csb	-3	2	10
Chile_1995_STCH95_1B1a	0.897305	0.540731	3	0	Chile	Chile	Chile	South_America	Chile_Temuco	Csb	-3	2	10
Chile_1995_STCH95_3C1a	0.728845	0.524194	2	0	Chile	Chile	Chile	South_America	Chile_Temuco	Csb	-2	2	10
Chile_1995_STCH95_1G3a	0.690899	0.460222	2	0	Chile	Chile	Chile	South_America	Chile_Temuco	Csb	-2	2	10
Chile_1995_STCH95_1H2a	0.775351	0.725518	3	2	Chile	Chile	Chile	South_America	Chile_Temuco	Csb	-1	1	10
Chile_1995_STCH95_3E4a	0.60471	0.664569	1	1	Chile	Chile	Chile	South_America	Chile_Temuco	Csb	0	1	10
Chile_1995_STCH95_1H1a	0.644292	0.839531	1	2	Chile	Chile	Chile	South_America	Chile_Temuco	Csb	1	2	10
Chile_1995_STCH95_1A2a	0.662674	0.870947	2	3	Chile	Chile	Chile	South_America	Chile_Temuco	Csb	1	2	10
Chile_1995_STCH95_1C3a	0.603508	0.946229	1	3	Chile	Chile	Chile	South_America	Chile_Temuco	Csb	2	2	10
Chile_1995_STCH95_3A3a	0.300571	0.83643	0	2	Chile	Chile	Chile	South_America	Chile_Temuco	Csb	2	2	10
Czech_Republic_2010_ST10CRI_117	0.658769	0.555867	2	0	Czech_Republic	Czech_Republic	Europe	Europe	Czech_Republic_Prague	Cfb	-2	2	6
Czech_Republic_2010_ST10CRI_421	0.775018	0.615053	3	1	Czech_Republic	Czech_Republic	Europe	Europe	Czech_Republic_Prague	Cfb	-2	2	6
Czech_Republic_2010_ST10CRI_159	0.599531	0.591235	1	0	Czech_Republic	Czech_Republic	Europe	Europe	Czech_Republic_Prague	Cfb	-1	1	6
Czech_Republic_2010_ST10CRI_348	0.565614	0.70405	1	1	Czech_Republic	Czech_Republic	Europe	Europe	Czech_Republic_Prague	Cfb	0	3	6
Czech_Republic_2010_ST10CRI_44	0.669156	0.731227	2	2	Czech_Republic	Czech_Republic	Europe	Europe	Czech_Republic_Prague	Cfb	0	3	6
Czech_Republic_2010_ST10CRI_469	0.566639	0.605183	1	1	Czech_Republic	Czech_Republic	Europe	Europe	Czech_Republic_Prague	Cfb	0	3	6
Denmark_1994_STDN94A1a	0.679945	0.565757	2	0	Denmark	Denmark	Europe	Europe	Denmark_Sollested	Cfb	-2	3	12
Denmark_1994_STDN94Dw11	0.771574	0.652826	3	1	Denmark	Denmark	Europe	Europe	Denmark_Sollested	Cfb	-2	3	12
Denmark_1994_STDN94A1b	0.868167	0.611032	3	1	Denmark	Denmark	Europe	Europe	Denmark_Sollested	Cfb	-2	3	12
Denmark_1994_STDN94Gw8	0.759595	0.726549	3	2	Denmark	Denmark	Europe	Europe	Denmark_Sollested	Cfb	-1	2	12
Denmark_1994_STDN94B7a	0.717137	0.702939	2	1	Denmark	Denmark	Europe	Europe	Denmark_Sollested	Cfb	-1	2	12
Denmark_1994_STDN94Fw7b	0.747814	0.743503	2	2	Denmark	Denmark	Europe	Europe	Denmark_Sollested	Cfb	0	2	12
Denmark_1994_STDN94Ee2a	0.404086	0.453629	0	0	Denmark	Denmark	Europe	Europe	Denmark_Sollested	Cfb	0	2	12
Denmark_1994_STDN94Iw9	0.708818	1.04088	2	3	Denmark	Denmark	Europe	Europe	Denmark_Sollested	Cfb	1	5	12
Denmark_1994_STDN94Dw6a	0.601129	0.776242	1	2	Denmark	Denmark	Europe	Europe	Denmark_Sollested	Cfb	1	5	12
Denmark_1994_STDN94Fw6a	0.601998	0.725952	1	2	Denmark	Denmark	Europe	Europe	Denmark_Sollested	Cfb	1	5	12
Denmark_1994_STDN94B9a	0.533091	0.769571	1	2	Denmark	Denmark	Europe	Europe	Denmark_Sollested	Cfb	1	5	12
Denmark_1994_STDN94C2a	0.557771	0.727325	1	2	Denmark	Denmark	Europe	Europe	Denmark_Sollested	Cfb	1	5	12
Germany_1992_GEH_1a_1	0.82981	0.68467	3	1	Germany	Germany	Europe	Europe	Germany_Giessen	Cfb	-2	1	10
Germany_1992_GEG_1b_1	0.627758	0.491243	1	0	Germany	Germany	Europe	Europe	Germany_Giessen	Cfb	-1	3	10
Germany_1992_GEF1b_1	0.732004	0.643587	2	1	Germany	Germany	Europe	Europe	Germany_Giessen	Cfb	-1	3	10
Germany_1992_GEC_1a_1	0.816366	0.795127	3	2	Germany	Germany	Europe	Europe	Germany_Giessen	Cfb	-1	3	10
Germany_1992_GEA1a_1	0.901002	0.935421	3	3	Germany	Germany	Europe	Europe	Germany_Giessen	Cfb	0	1	10
Germany_1992_GEA_4b_2	0.750228	0.873449	2	3	Germany	Germany	Europe	Europe	Germany_Giessen	Cfb	1	3	10
Germany_1992_GEC_2a_1	0.501223	0.606961	0	1	Germany	Germany	Europe	Europe	Germany_Giessen	Cfb	1	3	10
Germany_1992_GEE_4a_2	0.553858	0.782411	1	2	Germany	Germany	Europe	Europe	Germany_Giessen	Cfb	1	3	10
Germany_1992_GEB_4a_1	0.323864	0.825527	0	2	Germany	Germany	Europe	Europe	Germany_Giessen	Cfb	2	1	10
Germany_1992_GEE_2b_2	0.502279	0.844604	0	3	Germany	Germany	Europe	Europe	Germany_Giessen	Cfb	3	1	10
Iran_2001_STIR01B_99a	0.666801	0.833553	2	2	Dezful	Iran	Middle_East	Middle_East	Iran_Dezful	BSh	0	2	5
Iran_2001_STIR01B_58a	0.780687	0.900155	3	3	Dezful	Iran	NA	Middle_East	Iran_Dezful	BSh	0	2	5
Iran_2001_STIR01B_106a	0.70237	0.856894	2	3	Dezful	Iran	Middle_East	Middle_East	Iran_Dezful	BSh	1	1	5
Iran_2001_STIR01B74a	0.341463	0.73315	0	2	Dezful	Iran	Middle_East	Middle_East	Iran_Dezful	BSh	2	1	5
Iran_2001_STIR01B76a	0.499171	1.03511	0	3	Dezful	Iran	Middle_East	Middle_East	Iran_Dezful	BSh	3	1	5
ST92ISR_Ar_21a	0.763273	0.637293	3	1	Israel	Israel	Middle_East	Middle_East	Israel_Nahal_Oz_April	BSh	-2	3	17
ST92ISR_Ar_18b	0.72158	0.508606	2	0	Israel	Israel	Middle_East	Middle_East	Israel_Nahal_Oz_April	BSh	-2	3	17
ST92ISR_Ar_1b	0.894635	0.631713	3	1	Israel	Israel	Middle_East	Middle_East	Israel_Nahal_Oz_April	BSh	-2	3	17
ST92ISR_Ar_12f	0.695826	0.611856	2	1	Israel	Israel	Middle_East	Middle_East	Israel_Nahal_Oz_April	BSh	-1	3	17
ST92ISR_Ar_22f	0.751109	0.690532	2	1	Israel	Israel	Middle_East	Middle_East	Israel_Nahal_Oz_April	BSh	-1	3	17
ST92ISR_Ar_5a	0.526757	0.423368	1	0	Israel	Israel	Middle_East	Middle_East	Israel_Nahal_Oz_April	BSh	-1	3	17
ST92ISR_Ar_1j	0.631628	0.704399	1	1	Israel	Israel	Middle_East	Middle_East	Israel_Nahal_Oz_April	BSh	0	4	17
ST92ISR_Ar_16a	0.697912	0.8296	2	2	Israel	Israel	Middle_East	Middle_East	Israel_Nahal_Oz_April	BSh	0	4	17
ST92ISR_Ar_5g	0.647222	0.718199	1	1	Israel	Israel	Middle_East	Middle_East	Israel_Nahal_Oz_April	BSh	0	4	17
ST92ISR_Ar_2f	1.02288	0.862015	3	3	Israel	Israel	Middle_East	Middle_East	Israel_Nahal_Oz_April	BSh	0	4	17
ST92ISR_Ar_4b	0.713568	0.893153	2	3	Israel	Israel	Middle_East	Middle_East	Israel_Nahal_Oz_April	BSh	1	2	17
ST92ISR_Ar_15c	0.667009	0.872242	2	3	Israel	Israel	Middle_East	Middle_East	Israel_Nahal_Oz_April	BSh	1	2	17
ST92ISR_Ar_4f	0.544776	0.917492	1	3	Israel	Israel	Middle_East	Middle_East	Israel_Nahal_Oz_April	BSh	2	3	17
ST92ISR_Ar_17d	0.47857	0.731983	0	2	Israel	Israel	Middle_East	Middle_East	Israel_Nahal_Oz_April	BSh	2	3	17
ST92ISR_Ar_1c	0.359441	0.822119	0	2	Israel	Israel	Middle_East	Middle_East	Israel_Nahal_Oz_April	BSh	2	3	17
ST92ISR_Ar_17i	0.467421	0.958234	0	3	Israel	Israel	Middle_East	Middle_East	Israel_Nahal_Oz_April	BSh	3	2	17
ST92ISR_Ar_11g	0.499459	0.930628	0	3	Israel	Israel	Middle_East	Middle_East	Israel_Nahal_Oz_April	BSh	3	2	17
ST99CH_3G3	0.6944	0.367154	2	0	Berg_am_Irchel	Switzerland	Europe	Europe	Switzerland_Berg_am_Irchel	Cfb	-2	2	23
ST99CH_3F4	0.705511	0.479798	2	0	Berg_am_Irchel	Switzerland	Europe	Europe	Switzerland_Berg_am_Irchel	Cfb	-2	2	23
ST99CH_3D1	0.974998	0.811799	3	2	Berg_am_Irchel	Switzerland	Europe	Europe	Switzerland_Berg_am_Irchel	Cfb	-1	5	23
ST99CH_3F2	0.656681	0.680452	2	1	Berg_am_Irchel	Switzerland	Europe	Europe	Switzerland_Berg_am_Irchel	Cfb	-1	5	23
ST99CH_3F1	0.720716	0.65628	2	1	Berg_am_Irchel	Switzerland	Europe	Europe	Switzerland_Berg_am_Irchel	Cfb	-1	5	23
ST99CH_3F5	0.702001	0.663423	2	1	Berg_am_Irchel	Switzerland	Europe	Europe	Switzerland_Berg_am_Irchel	Cfb	-1	5	23
ST99CH_3H1	0.663937	0.680295	2	1	Berg_am_Irchel	Switzerland	Europe	Europe	Switzerland_Berg_am_Irchel	Cfb	-1	5	23
ST99CH_3H4	0.491545	0.457639	0	0	Berg_am_Irchel	Switzerland	Europe	Europe	Switzerland_Berg_am_Irchel	Cfb	0	4	23
ST99CH_3B2	0.584044	0.626278	1	1	Berg_am_Irchel	Switzerland	Europe	Europe	Switzerland_Berg_am_Irchel	Cfb	0	4	23
ST99CH_3A9	0.435598	0.472783	0	0	Berg_am_Irchel	Switzerland	Europe	Europe	Switzerland_Berg_am_Irchel	Cfb	0	4	23
ST99CH_3A2	0.439148	0.42876	0	0	Berg_am_Irchel	Switzerland	Europe	Europe	Switzerland_Berg_am_Irchel	Cfb	0	4	23
ST99CH_3D7	0.665678	0.868798	2	3	Berg_am_Irchel	Switzerland	Europe	Europe	Switzerland_Berg_am_Irchel	Cfb	1	4	23
ST99CH_3D5	0.541046	0.756387	1	2	Berg_am_Irchel	Switzerland	Europe	Europe	Switzerland_Berg_am_Irchel	Cfb	1	4	23
ST99CH_3H3	0.494449	0.722976	0	1	Berg_am_Irchel	Switzerland	Europe	Europe	Switzerland_Berg_am_Irchel	Cfb	1	4	23
ST99CH_3F3	0.507551	0.6764	0	1	Berg_am_Irchel	Switzerland	Europe	Europe	Switzerland_Berg_am_Irchel	Cfb	1	4	23
ST99CH_3A5	0.417729	0.788855	0	2	Berg_am_Irchel	Switzerland	Europe	Europe	Switzerland_Berg_am_Irchel	Cfb	2	4	23
ST99CH_3B8	0.604021	1.03538	1	3	Berg_am_Irchel	Switzerland	Europe	Europe	Switzerland_Berg_am_Irchel	Cfb	2	4	23
ST99CH_3D3	0.596955	0.908289	1	3	Berg_am_Irchel	Switzerland	Europe	Europe	Switzerland_Berg_am_Irchel	Cfb	2	4	23
ST99CH_3G6	0.27037	0.762694	0	2	Berg_am_Irchel	Switzerland	Europe	Europe	Switzerland_Berg_am_Irchel	Cfb	2	4	23
ST99CH_3A6	0.37175	0.935208	0	3	Berg_am_Irchel	Switzerland	Europe	Europe	Switzerland_Berg_am_Irchel	Cfb	3	4	23
ST99CH_3A8	0.439054	0.963887	0	3	Berg_am_Irchel	Switzerland	Europe	Europe	Switzerland_Berg_am_Irchel	Cfb	3	4	23
ST99CH_3B4	0.476764	0.870794	0	3	Berg_am_Irchel	Switzerland	Europe	Europe	Switzerland_Berg_am_Irchel	Cfb	3	4	23
ST99CH_3A10	0.458259	0.893212	0	3	Berg_am_Irchel	Switzerland	Europe	Europe	Switzerland_Berg_am_Irchel	Cfb	3	4	23
B2_435_c3_541_15A1	0.660516	0.474216	2	0	Eschikon	Switzerland	Europe	Europe	Switzerland_Eschikon_July_2016	Cfb	-2	1	5
D335_c3_158_5A1_L23	0.410823	0.360521	0	0	Eschikon	Switzerland	Europe	Europe	Switzerland_Eschikon_July_2016	Cfb	0	1	5
c3_14_14A2	0.529723	0.832252	1	2	Eschikon	Switzerland	Europe	Europe	Switzerland_Eschikon_July_2016	Cfb	1	2	5
D359_c3_25_11B2_L12	0.597614	0.836262	1	2	Eschikon	Switzerland	Europe	Europe	Switzerland_Eschikon_July_2016	Cfb	1	2	5
D315_c3_135_4A2_L2	0.36077	0.939098	0	3	Eschikon	Switzerland	Europe	Europe	Switzerland_Eschikon_July_2016	Cfb	3	1	5
B2_295_c1_59_6A2	0.691254	0.691761	2	1	Eschikon	Switzerland	Europe	Europe	Switzerland_Eschikon_May_2016	Cfb	-1	1	6
D137_c1_14_7A2_L2	0.582831	0.711865	1	1	Eschikon	Switzerland	Europe	Europe	Switzerland_Eschikon_May_2016	Cfb	0	2	6
D169_c1_25_12B1_L2	0.666312	0.833697	2	2	Eschikon	Switzerland	Europe	Europe	Switzerland_Eschikon_May_2016	Cfb	0	2	6
D282_c1_724_13A1_L12	0.553446	0.863219	1	3	Eschikon	Switzerland	Europe	Europe	Switzerland_Eschikon_May_2016	Cfb	2	2	6
c1_137_7B2	0.598385	0.845826	1	3	Eschikon	Switzerland	Europe	Europe	Switzerland_Eschikon_May_2016	Cfb	2	2	6
D97_c1_119_7B1_L23	0.474321	0.863406	0	3	Eschikon	Switzerland	Europe	Europe	Switzerland_Eschikon_May_2016	Cfb	3	1	6
Tunisia_2008_ST08TN_33_8_9	0.832581	0.376959	3	0	Tunisia	Tunisia	Tunisia	Africa	Tunisia_Beja	Csa	-3	2	11
Tunisia_2008_ST08TN_33_3_8	0.870335	0.560195	3	0	Tunisia	Tunisia	Tunisia	Africa	Tunisia_Beja	Csa	-3	2	11
Tunisia_2008_ST08TN_33_9_6	0.649878	0.575536	2	0	Tunisia	Tunisia	Tunisia	Africa	Tunisia_Beja	Csa	-2	2	11
Tunisia_2008_ST08TN_33_6_6	0.750632	0.443135	2	0	Tunisia	Tunisia	Tunisia	Africa	Tunisia_Beja	Csa	-2	2	11
Tunisia_2008_ST08TN_33_4_3	0.451648	0.325607	0	0	Tunisia	Tunisia	Tunisia	Africa	Tunisia_Beja	Csa	0	1	11
Tunisia_2008_ST08TN_33_5_8	0.432473	0.661481	0	1	Tunisia	Tunisia	Tunisia	Africa	Tunisia_Beja	Csa	1	3	11
Tunisia_2008_ST08TN_33_8_4	0.557512	0.778709	1	2	Tunisia	Tunisia	Tunisia	Africa	Tunisia_Beja	Csa	1	3	11
Tunisia_2008_ST08TN_33_3_2	0.639206	0.764691	1	2	Tunisia	Tunisia	Tunisia	Africa	Tunisia_Beja	Csa	1	3	11
Tunisia_2008_ST08TN_33_6_9	0.344656	0.733893	0	2	Tunisia	Tunisia	Tunisia	Africa	Tunisia_Beja	Csa	2	2	11
Tunisia_2008_ST08TN_33_1_6	0.645397	0.990827	1	3	Tunisia	Tunisia	Tunisia	Africa	Tunisia_Beja	Csa	2	2	11
Tunisia_2008_ST08TN_33_7_4	0.477327	0.857677	0	3	Tunisia	Tunisia	Tunisia	Africa	Tunisia_Beja	Csa	3	1	11
United_Kingdom_1993_ST93UKJH87	0.676011	0.668206	2	1	United_Kingdom	United_Kingdom	Europe	Europe	UK_Jealotts_Hill	Cfb	-1	2	9
United_Kingdom_1993_ST93UKJG31	0.666843	0.644948	2	1	United_Kingdom	United_Kingdom	Europe	Europe	UK_Jealotts_Hill	Cfb	-1	2	9
United_Kingdom_1993_ST93UKJB53	0.909054	0.917292	3	3	United_Kingdom	United_Kingdom	Europe	Europe	UK_Jealotts_Hill	Cfb	0	3	9
United_Kingdom_1993_ST93UKJG27	0.573183	0.696097	1	1	United_Kingdom	United_Kingdom	Europe	Europe	UK_Jealotts_Hill	Cfb	0	3	9
United_Kingdom_1993_ST93UKJG47	0.551189	0.679094	1	1	United_Kingdom	United_Kingdom	Europe	Europe	UK_Jealotts_Hill	Cfb	0	3	9
United_Kingdom_1993_ST93UKJB95	0.434893	0.638025	0	1	United_Kingdom	United_Kingdom	Europe	Europe	UK_Jealotts_Hill	Cfb	1	2	9
United_Kingdom_1993_ST93UKJH63	0.476578	0.675193	0	1	United_Kingdom	United_Kingdom	Europe	Europe	UK_Jealotts_Hill	Cfb	1	2	9
United_Kingdom_1993_ST93UKJH78	0.372199	0.807031	0	2	United_Kingdom	United_Kingdom	Europe	Europe	UK_Jealotts_Hill	Cfb	2	1	9
United_Kingdom_1993_ST93UKJA19	0.457203	0.898917	0	3	United_Kingdom	United_Kingdom	Europe	Europe	UK_Jealotts_Hill	Cfb	3	1	9
Missouri_1994_ST94MO23a_1	0.858998	0.627826	3	1	Missouri	United_States_of_America	USA	North_America	USA_Columbia_MO	Cfa	-2	1	11
Missouri_1994_ST94MO24a_1	0.801846	0.763309	3	2	Missouri	United_States_of_America	USA	North_America	USA_Columbia_MO	Cfa	-1	3	11
Missouri_1994_ST94MO29a_1	0.910635	0.771891	3	2	Missouri	United_States_of_America	USA	North_America	USA_Columbia_MO	Cfa	-1	3	11
Missouri_1994_ST94Mo31a_1	0.70701	0.678577	2	1	Missouri	United_States_of_America	USA	North_America	USA_Columbia_MO	Cfa	-1	3	11
Missouri_1994_ST94MO33a_1	0.522339	0.589577	0	0	Missouri	United_States_of_America	USA	North_America	USA_Columbia_MO	Cfa	0	2	11
Missouri_1994_ST94MO8a_1	0.479045	0.429267	0	0	Missouri	United_States_of_America	USA	North_America	USA_Columbia_MO	Cfa	0	2	11
Missouri_1994_ST94MO13a_1	0.70124	0.841895	2	3	Missouri	United_States_of_America	USA	North_America	USA_Columbia_MO	Cfa	1	1	11
Missouri_1994_ST94MO17a_1	0.628884	0.858254	1	3	Missouri	United_States_of_America	USA	North_America	USA_Columbia_MO	Cfa	2	2	11
Missouri_1994_ST94MO16a_1	0.563189	0.937363	1	3	Missouri	United_States_of_America	USA	North_America	USA_Columbia_MO	Cfa	2	2	11
Missouri_1994_ST94MO12a_1	0.42621	0.878309	0	3	Missouri	United_States_of_America	USA	North_America	USA_Columbia_MO	Cfa	3	2	11
Missouri_1994_ST94MO7a_1	0.382235	0.980388	0	3	Missouri	United_States_of_America	USA	North_America	USA_Columbia_MO	Cfa	3	2	11
ST90ORE_a15_3B_19	0.859415	0.545822	3	0	Oregon	United_States_of_America	USA	North_America	USA_Corvallis_OR_1990	Csb	-3	7	37
ST90ORE_a12_3B_3	0.860195	0.371049	3	0	Oregon	United_States_of_America	USA	North_America	USA_Corvallis_OR_1990	Csb	-3	7	37
ST90ORE_a15_4A_4	0.868377	0.573786	3	0	Oregon	United_States_of_America	USA	North_America	USA_Corvallis_OR_1990	Csb	-3	7	37
ST90ORE_a12_4A_11	0.80966	0.425286	3	0	Oregon	United_States_of_America	USA	North_America	USA_Corvallis_OR_1990	Csb	-3	7	37
ST90ORE_a12_3B_9	0.823652	0.395737	3	0	Oregon	United_States_of_America	USA	North_America	USA_Corvallis_OR_1990	Csb	-3	7	37
ST90ORE_a12_4A_1	0.904247	0.450714	3	0	Oregon	United_States_of_America	USA	North_America	USA_Corvallis_OR_1990	Csb	-3	7	37
ST90ORE_a15_3B_9	0.795309	0.457616	3	0	Oregon	United_States_of_America	USA	North_America	USA_Corvallis_OR_1990	Csb	-3	7	37
ST90ORE_a12_3B_18	1.00723	0.600572	3	1	Oregon	United_States_of_America	USA	North_America	USA_Corvallis_OR_1990	Csb	-2	5	37
ST90ORE_a15_4A_10	0.827149	0.61335	3	1	Oregon	United_States_of_America	USA	North_America	USA_Corvallis_OR_1990	Csb	-2	5	37
ST90ORE_a12_3B_15	0.74367	0.551321	2	0	Oregon	United_States_of_America	USA	North_America	USA_Corvallis_OR_1990	Csb	-2	5	37
ST90ORE_a12_3B_17	0.708162	0.338278	2	0	Oregon	United_States_of_America	USA	North_America	USA_Corvallis_OR_1990	Csb	-2	5	37
ST90ORE_a15_4A_19	0.720656	0.53842	2	0	Oregon	United_States_of_America	USA	North_America	USA_Corvallis_OR_1990	Csb	-2	5	37
ST90ORE_a15_3B_1	0.648975	0.594236	1	0	Oregon	United_States_of_America	USA	North_America	USA_Corvallis_OR_1990	Csb	-1	11	37
ST90ORE_a12_4A_10	0.794221	0.734822	3	2	Oregon	United_States_of_America	USA	North_America	USA_Corvallis_OR_1990	Csb	-1	11	37
ST90ORE_a12_3B_6	0.695637	0.702996	2	1	Oregon	United_States_of_America	USA	North_America	USA_Corvallis_OR_1990	Csb	-1	11	37
ST90ORE_a15_2A_13	0.56914	0.510293	1	0	Oregon	United_States_of_America	USA	North_America	USA_Corvallis_OR_1990	Csb	-1	11	37
ST90ORE_a15_4A_2	0.794982	0.795175	3	2	Oregon	United_States_of_America	USA	North_America	USA_Corvallis_OR_1990	Csb	-1	11	37
ST90ORE_a15_3B_4	0.648095	0.529316	1	0	Oregon	United_States_of_America	USA	North_America	USA_Corvallis_OR_1990	Csb	-1	11	37
ST90ORE_a15_4A_3	0.679828	0.684857	2	1	Oregon	United_States_of_America	USA	North_America	USA_Corvallis_OR_1990	Csb	-1	11	37
ST90ORE_a12_4A_2	0.583451	0.446804	1	0	Oregon	United_States_of_America	USA	North_America	USA_Corvallis_OR_1990	Csb	-1	11	37
ST90ORE_a15_2A_11	0.61179	0.531967	1	0	Oregon	United_States_of_America	USA	North_America	USA_Corvallis_OR_1990	Csb	-1	11	37
ST90ORE_a12_4A_5	0.67326	0.627942	2	1	Oregon	United_States_of_America	USA	North_America	USA_Corvallis_OR_1990	Csb	-1	11	37
ST90ORE_a15_2A_6	0.655625	0.619478	2	1	Oregon	United_States_of_America	USA	North_America	USA_Corvallis_OR_1990	Csb	-1	11	37
ST90ORE_a12_4A_7	0.735221	0.775121	2	2	Oregon	United_States_of_America	USA	North_America	USA_Corvallis_OR_1990	Csb	0	5	37
ST90ORE_a15_2A_8	0.692004	0.781759	2	2	Oregon	United_States_of_America	USA	North_America	USA_Corvallis_OR_1990	Csb	0	5	37
ST90ORE_a15_2A_20	0.436959	0.346697	0	0	Oregon	United_States_of_America	USA	North_America	USA_Corvallis_OR_1990	Csb	0	5	37
ST90ORE_a12_3B_8	0.762952	0.88961	3	3	Oregon	United_States_of_America	USA	North_America	USA_Corvallis_OR_1990	Csb	0	5	37
ST90ORE_a15_4A_7	0.480871	0.482855	0	0	Oregon	United_States_of_America	USA	North_America	USA_Corvallis_OR_1990	Csb	0	5	37
ST90ORE_a15_4A_15	0.656076	0.91543	2	3	Oregon	United_States_of_America	USA	North_America	USA_Corvallis_OR_1990	Csb	1	4	37
ST90ORE_a12_3B_7	0.605666	0.739958	1	2	Oregon	United_States_of_America	USA	North_America	USA_Corvallis_OR_1990	Csb	1	4	37
ST90ORE_a12_3B_21	0.631387	0.795875	1	2	Oregon	United_States_of_America	USA	North_America	USA_Corvallis_OR_1990	Csb	1	4	37
ST90ORE_a15_4A_13	0.724132	0.950159	2	3	Oregon	United_States_of_America	USA	North_America	USA_Corvallis_OR_1990	Csb	1	4	37
ST90ORE_a15_3B_6	0.620378	0.921205	1	3	Oregon	United_States_of_America	USA	North_America	USA_Corvallis_OR_1990	Csb	2	2	37
ST90ORE_a12_3B_11	0.543722	0.898354	1	3	Oregon	United_States_of_America	USA	North_America	USA_Corvallis_OR_1990	Csb	2	2	37
ST90ORE_a12_4A_4	0.421487	0.93513	0	3	Oregon	United_States_of_America	USA	North_America	USA_Corvallis_OR_1990	Csb	3	3	37
ST90ORE_a12_3B_2	0.492024	0.977036	0	3	Oregon	United_States_of_America	USA	North_America	USA_Corvallis_OR_1990	Csb	3	3	37
ST90ORE_a15_3B_5	0.341825	0.847895	0	3	Oregon	United_States_of_America	USA	North_America	USA_Corvallis_OR_1990	Csb	3	3	37
ST15ORE_Mad_G4	0.820659	0.439332	3	0	Oregon	United_States_of_America	USA	North_America	USA_Corvallis_OR_2015	Csb	-3	10	23
ST15ORE_Ste_A10	0.855454	0.48407	3	0	Oregon	United_States_of_America	USA	North_America	USA_Corvallis_OR_2015	Csb	-3	10	23
ST15ORE_Mad_D6	0.920014	0.530497	3	0	Oregon	United_States_of_America	USA	North_America	USA_Corvallis_OR_2015	Csb	-3	10	23
ST15ORE_Ste_A11	1.01862	0.568537	3	0	Oregon	United_States_of_America	USA	North_America	USA_Corvallis_OR_2015	Csb	-3	10	23
ST15ORE_Ste_A17	0.805957	0.49801	3	0	Oregon	United_States_of_America	USA	North_America	USA_Corvallis_OR_2015	Csb	-3	10	23
ST15ORE_Ste_B1	0.76579	0.469301	3	0	Oregon	United_States_of_America	USA	North_America	USA_Corvallis_OR_2015	Csb	-3	10	23
ST15ORE_Mad_D4	0.82531	0.427183	3	0	Oregon	United_States_of_America	USA	North_America	USA_Corvallis_OR_2015	Csb	-3	10	23
ST15ORE_Mad_F6	0.800504	0.522243	3	0	Oregon	United_States_of_America	USA	North_America	USA_Corvallis_OR_2015	Csb	-3	10	23
ST15ORE_Mad_D2	0.80011	0.431206	3	0	Oregon	United_States_of_America	USA	North_America	USA_Corvallis_OR_2015	Csb	-3	10	23
ST15ORE_Ste_B3	0.804629	0.461914	3	0	Oregon	United_States_of_America	USA	North_America	USA_Corvallis_OR_2015	Csb	-3	10	23
ST15ORE_Mad_C5	0.799394	0.68623	3	1	Oregon	United_States_of_America	USA	North_America	USA_Corvallis_OR_2015	Csb	-2	2	23
ST15ORE_Mad_A5	0.779854	0.658645	3	1	Oregon	United_States_of_America	USA	North_America	USA_Corvallis_OR_2015	Csb	-2	2	23
ST15ORE_Ste_A8	0.598588	0.487334	1	0	Oregon	United_States_of_America	USA	North_America	USA_Corvallis_OR_2015	Csb	-1	4	23
ST15ORE_Ste_B8	0.552718	0.530186	1	0	Oregon	United_States_of_America	USA	North_America	USA_Corvallis_OR_2015	Csb	-1	4	23
ST15ORE_Mad_D3	0.547172	0.4979	1	0	Oregon	United_States_of_America	USA	North_America	USA_Corvallis_OR_2015	Csb	-1	4	23
ST15ORE_Ste_A20	0.721117	0.607808	2	1	Oregon	United_States_of_America	USA	North_America	USA_Corvallis_OR_2015	Csb	-1	4	23
ST15ORE_Ste_A22	0.621605	0.615501	1	1	Oregon	United_States_of_America	USA	North_America	USA_Corvallis_OR_2015	Csb	0	4	23
ST15ORE_Ste_A25	0.646338	0.599037	1	1	Oregon	United_States_of_America	USA	North_America	USA_Corvallis_OR_2015	Csb	0	4	23
ST15ORE_Mad_B4	0.488607	0.383453	0	0	Oregon	United_States_of_America	USA	North_America	USA_Corvallis_OR_2015	Csb	0	4	23
ST15ORE_Mad_E1	0.455882	0.378727	0	0	Oregon	United_States_of_America	USA	North_America	USA_Corvallis_OR_2015	Csb	0	4	23
ST15ORE_Mad_A7	0.434568	0.615688	0	1	Oregon	United_States_of_America	USA	North_America	USA_Corvallis_OR_2015	Csb	1	1	23
ST15ORE_Mad_G2	0.37798	0.814115	0	2	Oregon	United_States_of_America	USA	North_America	USA_Corvallis_OR_2015	Csb	2	1	23
ST15ORE_Mad_G5	0.454882	0.946124	0	3	Oregon	United_States_of_America	USA	North_America	USA_Corvallis_OR_2015	Csb	3	1	23
Indiana_1993_I10a_1	0.889087	0.431154	3	0	Indiana	United_States_of_America	USA	North_America	USA_Daviess_County_IN	Cfa	-3	2	11
Indiana_1993_I15a_1	0.789858	0.512041	3	0	Indiana	United_States_of_America	USA	North_America	USA_Daviess_County_IN	Cfa	-3	2	11
Indiana_1993_I21a_1	0.938498	0.613323	3	1	Indiana	United_States_of_America	USA	North_America	USA_Daviess_County_IN	Cfa	-2	5	11
Indiana_1993_I25a_1	0.7694	0.675703	3	1	Indiana	United_States_of_America	USA	North_America	USA_Daviess_County_IN	Cfa	-2	5	11
Indiana_1993_I18a_1	0.713039	0.593935	2	0	Indiana	United_States_of_America	USA	North_America	USA_Daviess_County_IN	Cfa	-2	5	11
Indiana_1993_I2a_1	0.808341	0.609853	3	1	Indiana	United_States_of_America	USA	North_America	USA_Daviess_County_IN	Cfa	-2	5	11
Indiana_1993_I22a_1	0.736126	0.56424	2	0	Indiana	United_States_of_America	USA	North_America	USA_Daviess_County_IN	Cfa	-2	5	11
Indiana_1993_I33a_1	0.645151	0.58982	1	0	Indiana	United_States_of_America	USA	North_America	USA_Daviess_County_IN	Cfa	-1	3	11
Indiana_1993_I24a_1	0.743107	0.692949	2	1	Indiana	United_States_of_America	USA	North_America	USA_Daviess_County_IN	Cfa	-1	3	11
Indiana_1993_I32a_1	0.648721	0.596186	1	0	Indiana	United_States_of_America	USA	North_America	USA_Daviess_County_IN	Cfa	-1	3	11
Indiana_1993_I1a_1	0.558705	0.683159	1	1	Indiana	United_States_of_America	USA	North_America	USA_Daviess_County_IN	Cfa	0	1	11
California_1989_CG12B_ST60	0.795851	0.678825	3	1	California	United_States_of_America	USA	North_America	USA_Davis_CA	Csa	-2	1	13
California_1989_CF21C_ST49	0.762921	0.789717	3	2	California	United_States_of_America	USA	North_America	USA_Davis_CA	Csa	-1	4	13
California_1989_CG11A_ST56	0.724179	0.615599	2	1	California	United_States_of_America	USA	North_America	USA_Davis_CA	Csa	-1	4	13
California_1989_CF11A_ST44	0.684881	0.719992	2	1	California	United_States_of_America	USA	North_America	USA_Davis_CA	Csa	-1	4	13
California_1989_CF31C_ST52	0.706371	0.634982	2	1	California	United_States_of_America	USA	North_America	USA_Davis_CA	Csa	-1	4	13
California_1989_CD22A_ST35	0.731293	0.74446	2	2	California	United_States_of_America	USA	North_America	USA_Davis_CA	Csa	0	3	13
California_1989_CC22B_ST15	0.549229	0.655041	1	1	California	United_States_of_America	USA	North_America	USA_Davis_CA	Csa	0	3	13
California_1989_CC22C_ST16	0.835563	0.876251	3	3	California	United_States_of_America	USA	North_America	USA_Davis_CA	Csa	0	3	13
California_1989_CE31B_ST42	0.649412	0.940675	2	3	California	United_States_of_America	USA	North_America	USA_Davis_CA	Csa	1	3	13
California_1989_CF21A_ST47	0.597571	0.730728	1	2	California	United_States_of_America	USA	North_America	USA_Davis_CA	Csa	1	3	13
California_1989_CH33C_ST97	0.423484	0.665543	0	1	California	United_States_of_America	USA	North_America	USA_Davis_CA	Csa	1	3	13
California_1989_CH11C_ST82	0.443136	0.782292	0	2	California	United_States_of_America	USA	North_America	USA_Davis_CA	Csa	2	1	13
California_1989_CB11A_ST1	0.522867	0.976995	0	3	California	United_States_of_America	USA	North_America	USA_Davis_CA	Csa	3	1	13
Texas_1994_ST94TX_PB2a_1	0.758541	0.543743	3	0	Texas	United_States_of_America	USA	North_America	USA_Prosper_TX	Cfa	-3	1	11
Texas_1994_ST94TXPA3a_1	0.982211	0.69594	3	1	Texas	United_States_of_America	USA	North_America	USA_Prosper_TX	Cfa	-2	3	11
Texas_1994_ST94TX_PB3a_1	0.822338	0.657205	3	1	Texas	United_States_of_America	USA	North_America	USA_Prosper_TX	Cfa	-2	3	11
Texas_1994_ST94TXPI2a_1	0.681082	0.469945	2	0	Texas	United_States_of_America	USA	North_America	USA_Prosper_TX	Cfa	-2	3	11
Texas_1994_ST94TXPE4a_1	0.78767	0.827741	3	2	Texas	United_States_of_America	USA	North_America	USA_Prosper_TX	Cfa	-1	1	11
Texas_1994_ST94TXPD2a_1	0.956795	0.877028	3	3	Texas	United_States_of_America	USA	North_America	USA_Prosper_TX	Cfa	0	3	11
Texas_1994_ST94TXPB1a_1	0.496808	0.558928	0	0	Texas	United_States_of_America	USA	North_America	USA_Prosper_TX	Cfa	0	3	11
Texas_1994_ST94TX_PC2a_1	0.717625	0.824813	2	2	Texas	United_States_of_America	USA	North_America	USA_Prosper_TX	Cfa	0	3	11
Texas_1994_ST94TX_PC3a_1	0.572863	0.769504	1	2	Texas	United_States_of_America	USA	North_America	USA_Prosper_TX	Cfa	1	2	11
Texas_1994_ST94TX_PA2a_1	0.577202	0.76471	1	2	Texas	United_States_of_America	USA	North_America	USA_Prosper_TX	Cfa	1	2	11
Texas_1994_ST94TX_PD4a_1	0.599354	0.925075	1	3	Texas	United_States_of_America	USA	North_America	USA_Prosper_TX	Cfa	2	1	11
Uruguay_1993_STUR93_EE3a_1	0.825256	0.612868	3	1	Uruguay	Uruguay	Argentina_Uruguay	South_America	Uruguay_Colonia	Cfa	-2	2	8
Uruguay_1993_STUR93_EC1c_1	0.668228	0.411101	2	0	Uruguay	Uruguay	Argentina_Uruguay	South_America	Uruguay_Colonia	Cfa	-2	2	8
Uruguay_1993_STUR93_LH4a_1	0.59754	0.566733	1	0	Uruguay	Uruguay	Argentina_Uruguay	South_America	Uruguay_Colonia	Cfa	-1	1	8
Uruguay_1993_STUR93_LF2b_1	0.620987	0.657795	1	1	Uruguay	Uruguay	Argentina_Uruguay	South_America	Uruguay_Colonia	Cfa	0	1	8
Uruguay_1993_STUR93_EG4c_1	0.69909	0.96562	2	3	Uruguay	Uruguay	Argentina_Uruguay	South_America	Uruguay_Colonia	Cfa	1	1	8
Uruguay_1993_STUR93_EE1d_1	0.473251	0.825008	0	2	Uruguay	Uruguay	Argentina_Uruguay	South_America	Uruguay_Colonia	Cfa	2	2	8
Uruguay_1993_STUR93_ED3b_1	0.62454	1.02156	1	3	Uruguay	Uruguay	Argentina_Uruguay	South_America	Uruguay_Colonia	Cfa	2	2	8
Uruguay_1993_STUR93_LA4a_1	0.322142	0.974468	0	3	Uruguay	Uruguay	Argentina_Uruguay	South_America	Uruguay_Colonia	Cfa	3	1	8
Australia_1979to1991_WAC2782_3t	0.838045	0.885373	3	3	Narrogin	Australia	Australia	Oceania	Australia_Narrogin	Csa	0	NA	NA
Israel_1992_ISZE1b_2	0.475563	0.663373	0	1	Israel	Israel	Middle_East	Middle_East	Israel_Nahal_Oz_March	BSh	1	NA	NA
Turkey_1992_TKV2a	0.693869	0.709144	2	1	Turkey	Turkey	NA	Middle_East	Turkey	Csa	-1	NA	NA
United_Kingdom_1993_ST93UKSB81	0.701171	0.738677	2	2	United_Kingdom	United_Kingdom	Europe	Europe	UK_Sonning	Cfb	0	NA	NA
Algeria_1992_ALA2a	0.772621	0.651989	3	1	Annaba	Algeria	Tunisia	Africa	Algeria_Annaba	Csa	-2	NA	NA
Iran_2001_STIR01A97a	0.399343	0.798082	0	2	Mehran	Iran	Middle_East	Middle_East	Iran_Mehran	BSh	2	NA	NA
Ukraine_1995_ST95UR_F1c_2	0.579517	0.79547	1	2	Ukraine	Ukraine	NA	Europe	Ukraine_Odessa	Cfa	1	NA	NA
Israel_1992_ISZB2b	0.434226	0.827365	0	2	Israel	Israel	Middle_East	Middle_East	Israel_Nahal_Oz_March	BSh	2	NA	NA
Turkey_1992_TKV2b	0.902266	0.765222	3	2	Turkey	Turkey	NA	Middle_East	Turkey	Csa	-1	NA	NA
Ukraine_1995_ST95UR_F2a_1	0.526477	0.812514	1	2	Ukraine	Ukraine	NA	Europe	Ukraine_Odessa	Cfa	1	NA	NA
Israel_1992_ISYD3a_1	0.808282	0.731455	3	2	Israel	Israel	Middle_East	Middle_East	Israel_Saad	BSh	-1	NA	NA
Syria_1992_SYK2	0.472075	0.779674	0	2	Syria	Syria	Middle_East	Middle_East	Syria	Csa	2	NA	NA
Turkey_1992_TKV1	0.710844	0.833618	2	2	Turkey	Turkey	NA	Middle_East	Turkey	Csa	0	NA	NA
Ukraine_1995_ST95UR_E1a_1	0.762216	0.65856	3	1	Ukraine	Ukraine	NA	Europe	Ukraine_Odessa	Cfa	-2	NA	NA
Israel_1992_ISZB3a_1	0.776701	0.908294	3	3	Israel	Israel	Middle_East	Middle_East	Israel_Nahal_Oz_March	BSh	0	NA	NA
ST99CH_SW5	0.614036	0.748466	1	2	Eschikon	Switzerland	Europe	Europe	Switzerland_Eschikon_1999	Cfb	1	NA	NA
Ukraine_1995_ST95UR_F1a_1	0.533148	0.555902	1	0	Ukraine	Ukraine	NA	Europe	Ukraine_Odessa	Cfa	-1	NA	NA
United_Kingdom_1993_ST93UKSA7	0.740801	0.674943	2	1	United_Kingdom	United_Kingdom	Europe	Europe	UK_Sonning	Cfb	-1	NA	NA
Israel_1992_ISYG2a_1	0.727912	0.775294	2	2	Israel	Israel	Middle_East	Middle_East	Israel_Saad	BSh	0	NA	NA
Yemen_1992_YEQ4	0.668262	0.521444	2	0	Yemen	Yemen	Middle_East	Middle_East	Yemen	BWk	-2	NA	NA
Israel_1992_ISZH2a	0.48745	0.720202	0	1	Israel	Israel	Middle_East	Middle_East	Israel_Nahal_Oz_March	BSh	1	NA	NA
Iran_2001_STIR01A_73a	0.479	0.842321	0	3	Mehran	Iran	Middle_East	Middle_East	Iran_Mehran	BSh	3	NA	NA
United_Kingdom_1993_ST93UKSC20	0.509155	0.78421	0	2	United_Kingdom	United_Kingdom	Europe	Europe	UK_Sonning	Cfb	2	NA	NA
Syria_1992_SYK4	0.679652	0.882919	2	3	Syria	Syria	Middle_East	Middle_East	Syria	Csa	1	NA	NA
United_Kingdom_1993_ST93UKSB86	0.873257	0.654418	3	1	United_Kingdom	United_Kingdom	Europe	Europe	UK_Sonning	Cfb	-2	NA	NA
Yemen_1992_YEQ2	0.744714	0.963084	2	3	Yemen	Yemen	Middle_East	Middle_East	Yemen	BWk	1	NA	NA
